# Ghost interactions: revealing missing protein-ligand interactions using AlphaFold predictions

**DOI:** 10.1101/2023.10.18.561916

**Authors:** Nahuel Escobedo, Tadeo Saldaño, Juan Mac Donagh, Luciana Rodriguez Sawicki, Nicolas Palopoli, Sebastian Fernandez Alberti, Maria Silvina Fornasari, Gustavo Parisi

**Affiliations:** Departamento de Ciencia y Tecnología, Universidad Nacional de Quilmes, Bernal, Argentina

**Author notes:** Equally contributed (Nahuel Escobedo, Tadeo Saldaño).

## Abstract

Protein–ligand interactions represent an essential step in understanding molecular recognition, an intense field of research for many scientific areas. Structural biology has played a central role in unveiling protein-ligand interactions, but current techniques are still not able to reliably describe the interactions of ligands with highly flexible regions. In this work we explored the capacity of AlphaFold2 (AF2) to estimate the presence of interactions between ligands and residues belonging to disordered regions, which we called “ghost interactions” as they are missing in the crystallographic derived structures. We found that AF2 models are good predictors of regions associated with order-disorder transitions. Additionally, we found that AF2 predicts residues making ghost interactions with ligands, which are mostly buried and show a differential evolutionary conservation. Our findings could fuel current areas of research that consider intrinsically disordered proteins as potentially valuable targets for drug development, given their biological relevance and associated diseases.
