## Supplementary Tables for "Ghost interactions: revealing missing protein-ligand interactions using AlphaFold predictions"

### Sheet: Hoja 1
Supplementary Tables
P values table 1 (Figure 2, Wilcoxon rank-sum test).
RMSD 1	RMSD 2	p-value
All Fragments	pLDDT < 70	< 0.001
All Fragments	pLDDT >= 70	< 0.001
All Fragments	1 conformer	< 0.001
All Fragments	2 or more conformers	< 0.001
All Fragments	Bootstraped fragments	< 0.001
All Fragments	Disorder regions	< 0.001
pLDDT < 70	pLDDT >= 70	< 0.001
pLDDT < 70	1 conformer	< 0.001
pLDDT < 70	2 or more conformers	< 0.001
pLDDT < 70	Bootstraped fragments	< 0.001
pLDDT < 70	Disorder regions	< 0.001
pLDDT >= 70	1 conformer	< 0.001
pLDDT >= 70	2 or more conformers	< 0.001
pLDDT >= 70	Bootstraped fragments	< 0.001
pLDDT >= 70	Disorder regions	< 0.001
1 conformer	2 or more conformers	< 0.001
1 conformer	Bootstraped fragments	< 0.001
1 conformer	Disorder regions	< 0.001
2 or more conformers	Bootstraped fragments	< 0.001
2 or more conformers	Disorder regions	< 1
Bootstraped fragments	Disorder regions	< 0.001

### Sheet: Hoja 2
P-values table 2 (Figure 3, Wilcoxon rank-sum test).
Range 1	Range 2	p-value
(5,20]	(20,40]	< 0.001
(5,20]	(40,60]	< 0.001
(5,20]	(40,60]	< 0.001
(5,20]	(60,80]	< 0.001
(20,40]	(40,60]	< 0.001
(20,40]	(80,100]	< 0.001
(20,40]	(60,80]	< 0.001
(40,60]	(80,100]	< 0.001
(40,60]	(60,80]	< 0.1
(80,100]	(60,80]	< 0.001

### Sheet: Hoja 3
P values table 3 (Figure 5, Wilcoxon rank-sum test).
Conservation
Group 1	Group 2	p-value
Ghost_cons	AF_contacts_cons	< 0.001
Ghost_cons	Missing_no_ghost_cons	< 0.001
AF_contacts_cons	Missing_no_ghost_cons	< 0.001
RSA
Group 1	Group 2	p-value
Ghost_RSA	AF_contacts_RSA	< 0.001
Ghost_RSA	missings_RSA_no_ghost	< 0.001
AF_contacts_RSA	missings_RSA_no_ghost	< 0.001
pLDDT
Group 1	Group 2	p-value
Ghost_pLDDT	missings_pLDDT	< 0.001
Ghost_pLDDT	AF_contacts_pLDDT	< 0.001
missings_pLDDT	AF_contacts_pLDDT	< 0.001

### Sheet: Hoja 4
P values table 4 (Supplementary Figures 8 and 9)
Ghost residues vs PDB contacts
Ala	Enriched.	P-value=0.010065 (≤0.050000)
Arg	Enriched.	P-value=0.000000 (≤0.050000)
Asn	Depleted.	P-value=0.000480 (≤0.050000)
Asp	Depleted.	P-value=0.000192 (≤0.050000)
Cys	Depleted.	P-value=0.000398 (≤0.050000)
Gln	Enriched.	P-value=0.000006 (≤0.050000)
Glu	Not significant.	P-value=0.794010 (>0.050000)
Gly	Enriched.	P-value=0.000002 (≤0.050000)
His	Not significant.	P-value=0.102815 (>0.050000)
Ile	Depleted.	P-value=0.001360 (≤0.050000)
Leu	Not significant.	P-value=0.086582 (>0.050000)
Lys	Not significant.	P-value=0.320185 (>0.050000)
Met	Depleted.	P-value=0.001410 (≤0.050000)
Phe	Not significant.	P-value=0.922120 (>0.050000)
Pro	Not significant.	P-value=0.210622 (>0.050000)
Ser	Enriched.	P-value=0.006518 (≤0.050000)
Thr	Not significant.	P-value=0.069031 (>0.050000)
Trp	Not significant.	P-value=0.781257 (>0.050000)
Tyr	Not significant.	P-value=0.373006 (>0.050000)
Val	Depleted.	P-value=0.000000 (≤0.050000)
Ghost residues vs Disprot
Ala	Depleted.	P-value=0.017520 (≤0.050000)
Arg	Enriched.	P-value=0.000000 (≤0.050000)
Asn	Depleted.	P-value=0.010749 (≤0.050000)
Asp	Not significant.	P-value=0.058290 (>0.050000)
Cys	Enriched.	P-value=0.000000 (≤0.050000)
Gln	Depleted.	P-value=0.000721 (≤0.050000)
Glu	Depleted.	P-value=0.000000 (≤0.050000)
Gly	Enriched.	P-value=0.000000 (≤0.050000)
His	Enriched.	P-value=0.000000 (≤0.050000)
Ile	Enriched.	P-value=0.003814 (≤0.050000)
Leu	Enriched.	P-value=0.000453 (≤0.050000)
Lys	Depleted.	P-value=0.000000 (≤0.050000)
Met	Not significant.	P-value=0.479130 (>0.050000)
Phe	Enriched.	P-value=0.000000 (≤0.050000)
Pro	Depleted.	P-value=0.000000 (≤0.050000)
Ser	Depleted.	P-value=0.000042 (≤0.050000)
Thr	Not significant.	P-value=0.495623 (>0.050000)
Trp	Enriched.	P-value=0.000000 (≤0.050000)
Tyr	Enriched.	P-value=0.000000 (≤0.050000)
Val	Depleted.	P-value=0.000036 (≤0.050000)
